# CompleteBin: A transformer-based framework unlocks microbial dark matter through improved short contig binning

**DOI:** 10.1101/2025.04.20.649691

**Authors:** Bohao Zou, Zhenmiao Zhang, Xiaohan Wang, Rong Tao, Nianzhen Gu, Karsten Kristiansen, ShuaiCheng Li, Mo Han, Lu Zhang

## Abstract

Metagenomic binning is crucial for reconstructing microbial genomes from metagenomes. However, existing tools perform poorly in complex communities, where short contigs from low-abundance organisms predominate. This limits the deciphering of community composition and the functions it encodes. Here we present CompleteBin, a Transformer-based framework that bins contigs as short as 850 bp by combining context-based sequence tokenization, taxonomic embeddings from a Transformer pre-trained on reference genomes, and dynamic multi-view contrastive learning.

We benchmarked CompleteBin against five binners using 80 CAMI II and 54 real-world metagenomes, yielding 111 CAMI II evaluation instances through the use of both gold-standard and independently assemblies. AMBER evaluation showed that CompleteBin achieved the highest base-pair-level F1 score in every CAMI II dataset across single-sample, multi-sample and co-assembly modes. CompleteBin also generally recovered more near-complete (NC) and medium-quality-or-higher (MQ+) metagenome-assembled genomes (MAGs) in both CAMI II and the real-world datasets.

In cold-seep sediments, CompleteBin recovered 227 MQ+ strain-level genome bins (StGBs) that no other binner did, spanning 33 phyla. Contigs assigned to MQ+ MAGs only by CompleteBin encoded 473,671 non-redundant genes. Community-scale metabolic modelling further identified 777 StGBs encoding both complete nitrate and sulfate reduction pathways, 154 of which were not fully recovered by other binners, highlighting understudied microbial contributors to local element cycling.
