## Supplementary material for "CompleteBin: A transformer-based framework unlocks microbial dark matter through improved short contig binning": The supplementary informations and tables: Supp-Table-2.csv

dataset_environment	binning_mode	assembly	sample_id	CONCOCT_ncmags	MetaBAT2_ncmags	TaxVAMB_ncmags	SemiBin2_ncmags	COMEBin_ncmags	CompleteBin_ncmags	nc_upper_bound	CONCOCT_mqplus	MetaBAT2_mqplus	TaxVAMB_mqplus	SemiBin2_mqplus	COMEBin_mqplus	CompleteBin_mqplus	mqplus_upper_bound
CAMI II Human microbiome	single	Metagenome assembly	Airways-sample-10	2	6	6	5	6	7	8	3	8	8	8	8	9	11
CAMI II Human microbiome	single	Metagenome assembly	Airways-sample-11	4	6	8	7	8	9	11	7	9	12	12	10	13	18
CAMI II Human microbiome	single	Metagenome assembly	Airways-sample-12	1	2	2	3	4	3	6	1	3	4	4	5	4	9
CAMI II Human microbiome	single	Metagenome assembly	Airways-sample-23	2	3	3	3	4	4	4	4	5	5	5	6	7	8
CAMI II Human microbiome	single	Metagenome assembly	Airways-sample-26	2	3	3	4	3	5	6	5	6	5	7	10	9	14
CAMI II Human microbiome	single	Metagenome assembly	Airways-sample-27	7	8	7	8	9	7	10	11	11	9	11	16	14	23
CAMI II Human microbiome	single	Metagenome assembly	Airways-sample-4	3	4	2	4	4	6	6	8	7	5	8	9	9	16
CAMI II Human microbiome	single	Metagenome assembly	Airways-sample-7	2	3	4	5	4	5	6	2	4	5	7	6	5	10
CAMI II Human microbiome	single	Metagenome assembly	Airways-sample-8	4	6	8	8	8	7	8	4	7	8	8	9	9	10
CAMI II Human microbiome	single	Metagenome assembly	Airways-sample-9	2	4	8	6	9	7	9	5	8	11	10	11	10	13
CAMI II Human microbiome	single	Metagenome assembly	Gastrointestinal_tract-sample-0	3	4	5	5	6	7	8	8	8	7	7	10	10	14
CAMI II Human microbiome	single	Metagenome assembly	Gastrointestinal_tract-sample-1	4	4	6	5	8	9	11	8	11	8	11	13	11	18
CAMI II Human microbiome	single	Metagenome assembly	Gastrointestinal_tract-sample-10	11	8	7	7	9	12	14	17	15	9	13	20	21	30
CAMI II Human microbiome	single	Metagenome assembly	Gastrointestinal_tract-sample-11	6	3	5	5	9	9	11	9	10	6	9	11	13	17
CAMI II Human microbiome	single	Metagenome assembly	Gastrointestinal_tract-sample-12	9	8	12	10	8	11	15	12	13	12	15	12	17	22
CAMI II Human microbiome	single	Metagenome assembly	Gastrointestinal_tract-sample-2	2	5	5	7	6	7	9	6	7	6	7	7	9	11
CAMI II Human microbiome	single	Metagenome assembly	Gastrointestinal_tract-sample-3	8	11	13	13	15	15	16	13	18	17	18	20	21	25
CAMI II Human microbiome	single	Metagenome assembly	Gastrointestinal_tract-sample-4	7	10	10	8	12	13	16	14	15	15	15	15	18	25
CAMI II Human microbiome	single	Metagenome assembly	Gastrointestinal_tract-sample-5	5	4	6	5	6	7	9	9	8	7	10	10	10	17
CAMI II Human microbiome	single	Metagenome assembly	Gastrointestinal_tract-sample-9	4	5	8	6	7	7	11	9	10	8	14	12	15	26
CAMI II Human microbiome	single	Metagenome assembly	Oral-sample-13	11	8	10	9	12	11	13	14	10	14	13	15	16	20
CAMI II Human microbiome	single	Metagenome assembly	Oral-sample-14	9	9	11	12	15	14	17	10	12	13	16	18	16	24
CAMI II Human microbiome	single	Metagenome assembly	Oral-sample-15	5	7	9	8	9	9	10	7	12	10	12	14	16	22
CAMI II Human microbiome	single	Metagenome assembly	Oral-sample-16	4	5	7	6	10	13	15	9	16	11	17	18	19	27
CAMI II Human microbiome	single	Metagenome assembly	Oral-sample-17	1	2	6	5	7	7	9	2	9	10	11	11	11	18
CAMI II Human microbiome	single	Metagenome assembly	Oral-sample-18	12	15	17	15	19	19	20	17	21	20	21	28	23	29
CAMI II Human microbiome	single	Metagenome assembly	Oral-sample-19	3	5	8	5	6	8	10	6	6	8	9	10	10	15
CAMI II Human microbiome	single	Metagenome assembly	Oral-sample-6	1	3	4	2	6	6	6	10	6	6	7	18	15	28
CAMI II Human microbiome	single	Metagenome assembly	Oral-sample-7	0	2	3	2	2	3	5	2	3	6	6	9	8	14
CAMI II Human microbiome	single	Metagenome assembly	Oral-sample-8	1	2	4	3	4	7	8	2	5	6	6	8	7	12
CAMI II Human microbiome	single	Metagenome assembly	Skin-sample-1	2	5	5	5	5	5	7	6	8	6	8	11	12	14
CAMI II Human microbiome	single	Metagenome assembly	Skin-sample-13	0	3	3	2	3	3	4	0	4	4	4	4	5	6
CAMI II Human microbiome	single	Metagenome assembly	Skin-sample-14	6	5	6	7	6	12	17	10	14	10	19	15	18	23
CAMI II Human microbiome	single	Metagenome assembly	Skin-sample-15	1	2	2	2	2	3	3	1	3	3	3	3	4	6
CAMI II Human microbiome	single	Metagenome assembly	Skin-sample-16	1	2	5	3	2	1	8	3	5	7	8	7	5	10
CAMI II Human microbiome	single	Metagenome assembly	Skin-sample-17	2	6	6	5	4	4	8	2	7	8	8	9	9	13
CAMI II Human microbiome	single	Metagenome assembly	Skin-sample-18	2	4	6	5	5	7	8	8	12	6	7	14	15	21
CAMI II Human microbiome	single	Metagenome assembly	Skin-sample-19	2	4	5	4	8	8	10	5	11	9	9	12	15	20
CAMI II Human microbiome	single	Metagenome assembly	Skin-sample-20	7	8	6	6	11	12	13	12	14	9	15	16	18	22
CAMI II Human microbiome	single	Metagenome assembly	Skin-sample-28	3	5	6	6	5	4	9	4	6	8	8	8	6	12
CAMI II Human microbiome	single	Metagenome assembly	Urogenital_tract-sample-0	0	5	5	6	7	6	7	2	10	5	9	12	11	14
CAMI II Human microbiome	single	Metagenome assembly	Urogenital_tract-sample-2	2	8	9	8	13	12	15	6	14	14	16	19	18	24
CAMI II Human microbiome	single	Metagenome assembly	Urogenital_tract-sample-21	1	5	3	2	4	6	7	4	8	5	7	9	9	11
CAMI II Human microbiome	single	Metagenome assembly	Urogenital_tract-sample-22	8	8	8	8	14	13	16	10	13	13	15	14	15	21
CAMI II Human microbiome	single	Metagenome assembly	Urogenital_tract-sample-24	1	3	7	8	6	9	10	1	8	10	10	9	11	20
CAMI II Human microbiome	single	Metagenome assembly	Urogenital_tract-sample-25	3	5	8	5	8	8	10	5	11	10	14	11	12	22
CAMI II Human microbiome	single	Metagenome assembly	Urogenital_tract-sample-3	3	4	8	7	7	7	8	8	10	10	12	13	14	20
CAMI II Human microbiome	single	Metagenome assembly	Urogenital_tract-sample-5	2	9	10	7	9	8	10	2	11	12	14	12	14	19
CAMI II Human microbiome	single	Metagenome assembly	Urogenital_tract-sample-6	8	6	7	7	8	9	11	8	11	11	10	8	12	17
CAMI II Marine	single	Gold-standard assembly	marine-sample-0	11	30	35	35	40	47	75	32	45	54	60	72	75	115
CAMI II Marine	single	Gold-standard assembly	marine-sample-1	13	34	36	44	47	52	82	25	53	53	73	81	86	129
CAMI II Marine	single	Gold-standard assembly	marine-sample-2	11	31	29	37	34	39	77	36	48	50	73	89	81	136
CAMI II Marine	single	Gold-standard assembly	marine-sample-3	16	29	36	34	42	53	73	34	45	59	63	76	84	124
CAMI II Marine	single	Gold-standard assembly	marine-sample-4	14	30	35	45	40	46	67	31	41	42	72	68	68	98
CAMI II Marine	single	Gold-standard assembly	marine-sample-5	9	32	31	39	36	44	67	30	41	38	60	62	65	115
CAMI II Marine	single	Gold-standard assembly	marine-sample-6	6	31	33	42	39	43	77	23	47	45	75	76	84	122
CAMI II Marine	single	Gold-standard assembly	marine-sample-7	16	32	33	41	39	48	71	28	45	46	71	68	77	109
CAMI II Marine	single	Gold-standard assembly	marine-sample-8	8	20	26	27	26	36	63	32	35	46	62	75	77	125
CAMI II Marine	single	Gold-standard assembly	marine-sample-9	12	32	36	40	44	48	75	27	50	49	66	70	79	113
CAMI II Marine	single	Metagenome assembly	marine-sample-0	12	19	17	24	26	27	28	27	33	21	39	41	39	48
CAMI II Marine	single	Metagenome assembly	marine-sample-1	10	16	19	19	28	29	29	23	33	26	42	51	52	54
CAMI II Marine	single	Metagenome assembly	marine-sample-2	7	12	14	14	19	19	21	21	25	19	38	38	38	47
CAMI II Marine	single	Metagenome assembly	marine-sample-3	8	12	13	17	21	20	21	21	26	16	36	44	42	51
CAMI II Marine	single	Metagenome assembly	marine-sample-4	7	18	17	17	20	22	22	21	33	24	41	42	44	48
CAMI II Marine	single	Metagenome assembly	marine-sample-5	8	16	19	22	28	30	30	17	31	23	38	39	44	45
CAMI II Marine	single	Metagenome assembly	marine-sample-6	4	13	16	17	21	25	27	18	27	22	37	41	43	51
CAMI II Marine	single	Metagenome assembly	marine-sample-7	10	16	19	19	24	28	30	23	29	22	36	45	43	53
CAMI II Marine	single	Metagenome assembly	marine-sample-8	5	14	11	14	17	20	20	11	21	17	25	29	32	42
CAMI II Marine	single	Metagenome assembly	marine-sample-9	11	18	17	18	26	26	29	23	29	22	39	47	48	52
CAMI II Marine	multi	Gold-standard assembly	marine-sample-0	51	40	45	50	64	67	75	89	63	75	89	95	108	115
CAMI II Marine	multi	Gold-standard assembly	marine-sample-1	54	50	52	63	66	74	82	96	79	75	104	110	121	129
CAMI II Marine	multi	Gold-standard assembly	marine-sample-2	47	42	45	57	63	64	77	97	82	83	107	114	112	136
CAMI II Marine	multi	Gold-standard assembly	marine-sample-3	41	48	50	58	62	68	73	82	75	79	104	109	118	124
CAMI II Marine	multi	Gold-standard assembly	marine-sample-4	47	44	48	54	56	59	67	76	62	66	81	86	94	98
CAMI II Marine	multi	Gold-standard assembly	marine-sample-5	40	39	41	51	51	57	67	75	58	59	90	93	104	115
CAMI II Marine	multi	Gold-standard assembly	marine-sample-6	52	42	41	57	63	72	77	89	73	71	97	104	116	122
CAMI II Marine	multi	Gold-standard assembly	marine-sample-7	52	48	47	60	59	67	71	87	72	70	97	98	110	112
CAMI II Marine	multi	Gold-standard assembly	marine-sample-8	44	36	36	50	50	58	63	98	68	63	106	108	119	125
CAMI II Marine	multi	Gold-standard assembly	marine-sample-9	43	49	47	58	62	64	75	72	68	70	94	95	105	113
CAMI II Marine	multi	Metagenome assembly	marine-sample-0	24	27	20	25	36	37	40	39	40	37	48	51	53	58
CAMI II Marine	multi	Metagenome assembly	marine-sample-1	30	28	24	27	35	30	44	51	46	37	57	62	58	67
CAMI II Marine	multi	Metagenome assembly	marine-sample-2	17	17	17	18	24	29	36	44	42	34	51	54	53	60
CAMI II Marine	multi	Metagenome assembly	marine-sample-3	22	19	15	23	31	31	36	50	46	36	52	58	57	64
CAMI II Marine	multi	Metagenome assembly	marine-sample-4	16	22	21	24	31	32	37	33	42	39	49	51	55	61
CAMI II Marine	multi	Metagenome assembly	marine-sample-5	24	25	21	29	31	34	42	32	40	35	42	44	50	55
CAMI II Marine	multi	Metagenome assembly	marine-sample-6	28	21	17	25	31	34	42	43	39	35	51	53	48	64
CAMI II Marine	multi	Metagenome assembly	marine-sample-7	27	25	21	29	37	39	42	45	46	41	57	60	56	63
CAMI II Marine	multi	Metagenome assembly	marine-sample-8	18	20	15	19	0	24	35	36	35	29	41	0	45	55
CAMI II Marine	multi	Metagenome assembly	marine-sample-9	30	28	22	30	34	38	44	46	40	36	55	55	55	65
CAMI II Marine	co-assembly	Gold-standard co-assembly	pooled	57	138	270	247	312	355	383	125	174	374	356	453	492	551
CAMI II Marine	co-assembly	MEGAHIT co-assembly	pooled	73	31	51	39	103	107	112	147	113	137	120	200	198	327
CAMI II Plant	single	Gold-standard assembly	plant-sample-0	2	10	12	16	19	20	28	5	15	15	27	29	28	39
CAMI II Plant	single	Gold-standard assembly	plant-sample-1	2	12	15	17	19	18	24	4	19	17	26	28	30	35
CAMI II Plant	single	Gold-standard assembly	plant-sample-10	1	11	8	13	13	14	23	2	12	10	18	22	22	32
CAMI II Plant	single	Gold-standard assembly	plant-sample-11	0	8	8	12	15	16	20	1	12	14	17	18	22	30
CAMI II Plant	single	Gold-standard assembly	plant-sample-12	1	8	9	13	15	17	23	2	10	14	18	20	21	27
CAMI II Plant	single	Gold-standard assembly	plant-sample-13	0	11	13	17	21	20	27	3	15	16	22	23	25	33
CAMI II Plant	single	Gold-standard assembly	plant-sample-14	1	6	13	12	14	16	19	5	13	14	22	18	23	24
CAMI II Plant	single	Gold-standard assembly	plant-sample-15	1	9	6	16	17	16	25	5	12	10	27	25	27	30
CAMI II Plant	single	Gold-standard assembly	plant-sample-16	1	12	13	15	17	18	27	3	19	15	22	22	23	34
CAMI II Plant	single	Gold-standard assembly	plant-sample-17	2	17	13	17	18	20	29	4	19	16	22	24	24	35
CAMI II Plant	single	Gold-standard assembly	plant-sample-18	0	9	8	13	14	18	28	2	14	11	26	22	27	35
CAMI II Plant	single	Gold-standard assembly	plant-sample-19	1	7	9	10	15	15	24	4	12	13	22	24	24	32
CAMI II Plant	single	Gold-standard assembly	plant-sample-2	1	17	13	18	23	24	28	6	23	18	29	29	33	37
CAMI II Plant	single	Gold-standard assembly	plant-sample-20	1	9	8	15	17	17	26	3	13	11	19	19	20	28
CAMI II Plant	single	Gold-standard assembly	plant-sample-3	0	14	14	17	17	22	27	5	22	19	28	26	31	32
CAMI II Plant	single	Gold-standard assembly	plant-sample-4	3	16	15	19	16	19	26	4	19	17	24	27	29	35
CAMI II Plant	single	Gold-standard assembly	plant-sample-5	2	10	12	13	18	19	27	7	19	13	28	30	29	36
CAMI II Plant	single	Gold-standard assembly	plant-sample-6	0	12	9	15	16	20	25	5	15	14	23	23	23	31
CAMI II Plant	single	Gold-standard assembly	plant-sample-7	0	8	11	12	16	16	26	4	12	15	23	27	29	33
CAMI II Plant	single	Gold-standard assembly	plant-sample-8	0	9	5	12	14	16	21	2	11	11	20	19	22	26
CAMI II Plant	single	Gold-standard assembly	plant-sample-9	0	12	11	14	15	15	23	1	14	14	18	20	20	28
CAMI II Plant	single	Metagenome assembly	plant-sample-0	2	8	6	6	3	10	13	4	11	8	13	15	16	20
CAMI II Plant	single	Metagenome assembly	plant-sample-1	7	12	7	8	15	13	16	10	13	9	14	18	19	24
CAMI II Plant	single	Metagenome assembly	plant-sample-10	1	8	5	5	3	10	11	2	12	8	13	15	16	19
CAMI II Plant	single	Metagenome assembly	plant-sample-11	3	7	2	6	3	9	9	6	10	3	14	13	12	19
CAMI II Plant	single	Metagenome assembly	plant-sample-12	0	5	7	4	6	8	8	2	10	9	11	10	11	16
CAMI II Plant	single	Metagenome assembly	plant-sample-13	3	7	7	6	9	8	10	6	13	8	14	13	13	18
CAMI II Plant	single	Metagenome assembly	plant-sample-14	3	7	5	3	1	4	7	5	8	5	10	10	10	15
CAMI II Plant	single	Metagenome assembly	plant-sample-15	1	7	4	7	2	10	11	2	12	8	13	13	16	16
CAMI II Plant	single	Metagenome assembly	plant-sample-16	1	8	5	6	13	12	15	4	11	9	12	16	16	21
CAMI II Plant	single	Metagenome assembly	plant-sample-17	3	7	6	7	8	13	15	5	13	9	14	13	16	23
CAMI II Plant	single	Metagenome assembly	plant-sample-18	1	6	5	5	7	10	12	3	11	8	14	11	15	20
CAMI II Plant	single	Metagenome assembly	plant-sample-19	1	6	4	4	4	7	11	3	9	9	11	10	13	18
CAMI II Plant	single	Metagenome assembly	plant-sample-2	2	9	3	7	10	10	13	4	12	6	16	16	18	19
CAMI II Plant	single	Metagenome assembly	plant-sample-20	2	7	2	4	6	10	12	7	14	5	12	13	15	17
CAMI II Plant	single	Metagenome assembly	plant-sample-3	4	7	6	6	6	10	12	7	10	8	16	16	16	20
CAMI II Plant	single	Metagenome assembly	plant-sample-4	2	11	6	9	13	12	15	5	14	11	15	19	18	22
CAMI II Plant	single	Metagenome assembly	plant-sample-5	3	10	5	7	11	9	13	5	10	9	13	17	16	19
CAMI II Plant	single	Metagenome assembly	plant-sample-6	2	7	5	5	9	8	10	6	7	6	11	13	16	17
CAMI II Plant	single	Metagenome assembly	plant-sample-7	2	5	2	4	5	7	8	2	10	6	10	14	12	17
CAMI II Plant	single	Metagenome assembly	plant-sample-8	0	6	4	2	8	5	10	2	10	6	11	12	12	19
CAMI II Plant	single	Metagenome assembly	plant-sample-9	0	7	6	4	10	8	10	4	12	9	14	16	18	21
Coldseep	single	Metagenome assembly	CS01_Fast_PCR_10	2	6	11	NA	15	17	NA	16	23	38	NA	66	107	NA
Coldseep	single	Metagenome assembly	CS03_Fast_PCR_10	0	8	13	NA	11	16	NA	12	41	55	NA	71	104	NA
Coldseep	single	Metagenome assembly	CS05_Fast_PCR_10	2	2	3	NA	7	6	NA	6	23	37	NA	43	74	NA
Coldseep	single	Metagenome assembly	CS08_Fast_PCR_10	0	3	3	NA	4	4	NA	10	21	31	NA	44	72	NA
Coldseep	single	Metagenome assembly	CS10_Fast_PCR_10	1	1	3	NA	2	3	NA	9	8	22	NA	37	64	NA
Coldseep	single	Metagenome assembly	CS12_Fast_PCR_10	1	7	6	NA	7	11	NA	10	35	69	NA	81	126	NA
Coldseep	multi	Metagenome assembly	CS01_Fast_PCR_10	2	11	12	13	13	22	NA	40	41	49	105	61	210	NA
Coldseep	multi	Metagenome assembly	CS03_Fast_PCR_10	2	8	12	14	12	25	NA	38	51	59	103	75	171	NA
Coldseep	multi	Metagenome assembly	CS05_Fast_PCR_10	3	4	5	5	6	8	NA	31	47	46	87	42	163	NA
Coldseep	multi	Metagenome assembly	CS08_Fast_PCR_10	0	3	5	7	3	10	NA	38	61	44	101	42	182	NA
Coldseep	multi	Metagenome assembly	CS10_Fast_PCR_10	1	5	4	4	2	6	NA	26	44	27	83	36	124	NA
Coldseep	multi	Metagenome assembly	CS12_Fast_PCR_10	2	10	6	10	8	21	NA	31	82	71	132	82	232	NA
Coldseep	co-assembly	Pooled co-assembly	Hybrid	0	19	31	19	9	66	NA	19	201	202	322	182	650	NA
Freshwater	single	Metagenome assembly	CRR807742	7	7	7	NA	11	18	NA	21	40	47	NA	53	74	NA
Freshwater	single	Metagenome assembly	CRR807744	6	10	4	NA	11	18	NA	20	47	41	NA	49	68	NA
Freshwater	single	Metagenome assembly	CRR807746	4	11	9	NA	17	17	NA	15	43	56	NA	60	78	NA
Freshwater	single	Metagenome assembly	CRR807748	4	9	9	NA	12	13	NA	20	43	51	NA	56	88	NA
Freshwater	single	Metagenome assembly	CRR807750	4	6	3	NA	8	9	NA	20	34	41	NA	46	63	NA
Freshwater	single	Metagenome assembly	CRR807753	3	10	5	NA	14	13	NA	12	40	46	NA	52	61	NA
Freshwater	single	Metagenome assembly	CRR807756	4	7	7	NA	11	10	NA	15	43	38	NA	43	69	NA
Freshwater	single	Metagenome assembly	CRR807758	4	9	5	11	13	16	NA	24	48	54	59	63	86	NA
Freshwater	single	Metagenome assembly	CRR807760	3	5	3	NA	5	13	NA	19	31	29	NA	36	57	NA
Freshwater	single	Metagenome assembly	CRR807762	4	13	10	17	18	20	NA	14	57	57	66	61	87	NA
Freshwater	multi	Metagenome assembly	CRR807742	9	14	9	16	21	22	NA	29	62	51	80	63	89	NA
Freshwater	multi	Metagenome assembly	CRR807744	10	11	4	16	18	20	NA	29	66	44	88	69	97	NA
Freshwater	multi	Metagenome assembly	CRR807746	6	15	11	18	22	21	NA	36	88	59	107	91	117	NA
Freshwater	multi	Metagenome assembly	CRR807748	6	16	10	17	21	33	NA	36	78	56	101	95	117	NA
Freshwater	multi	Metagenome assembly	CRR807750	5	10	6	13	15	15	NA	29	56	45	73	62	79	NA
Freshwater	multi	Metagenome assembly	CRR807753	6	14	5	16	18	21	NA	25	65	55	86	77	92	NA
Freshwater	multi	Metagenome assembly	CRR807756	8	11	7	14	12	16	NA	37	53	44	69	52	79	NA
Freshwater	multi	Metagenome assembly	CRR807758	9	14	5	16	18	22	NA	56	81	63	116	110	142	NA
Freshwater	multi	Metagenome assembly	CRR807760	9	6	5	9	8	11	NA	40	51	38	71	52	83	NA
Freshwater	multi	Metagenome assembly	CRR807762	9	23	11	28	29	29	NA	41	83	61	114	99	121	NA
Freshwater	co-assembly	Pooled co-assembly	Hybrid	4	39	36	50	27	82	NA	27	200	189	280	83	381	NA
Gut	single	Metagenome assembly	K0261	3	9	13	14	17	16	NA	16	23	26	25	36	36	NA
Gut	single	Metagenome assembly	K0262	8	15	12	16	22	26	NA	24	38	35	42	53	59	NA
Gut	single	Metagenome assembly	K0265	3	8	12	11	14	13	NA	11	18	22	19	22	26	NA
Gut	single	Metagenome assembly	K0266	5	11	16	16	19	23	NA	11	27	32	28	35	40	NA
Gut	single	Metagenome assembly	K0267	3	12	15	16	20	19	NA	11	24	31	26	29	34	NA
Gut	single	Metagenome assembly	K0268	5	6	20	15	19	22	NA	12	24	40	34	37	45	NA
Gut	single	Metagenome assembly	K0269	4	19	23	26	25	34	NA	16	41	53	48	54	59	NA
Gut	single	Metagenome assembly	K0271	6	12	18	22	27	28	NA	15	30	41	35	46	53	NA
Gut	single	Metagenome assembly	SRR13060973	8	36	80	68	76	95	NA	20	134	205	162	166	215	NA
Gut	multi	Metagenome assembly	K0261	14	8	13	15	17	17	NA	32	23	27	27	35	38	NA
Gut	multi	Metagenome assembly	K0262	20	12	17	16	26	30	NA	50	42	44	44	59	62	NA
Gut	multi	Metagenome assembly	K0265	13	9	9	8	13	16	NA	22	20	21	20	24	26	NA
Gut	multi	Metagenome assembly	K0266	15	12	15	20	21	22	NA	32	27	26	27	37	43	NA
Gut	multi	Metagenome assembly	K0267	15	14	14	19	20	23	NA	23	24	27	25	31	34	NA
Gut	multi	Metagenome assembly	K0268	13	16	22	22	25	25	NA	32	34	38	35	43	44	NA
Gut	multi	Metagenome assembly	K0269	22	20	23	24	32	35	NA	44	44	46	46	58	61	NA
Gut	multi	Metagenome assembly	K0271	15	14	23	22	30	32	NA	36	33	37	35	49	52	NA
Gut	multi	Metagenome assembly	SRR13060973	25	35	79	63	97	101	NA	79	124	176	170	190	211	NA
Gut	co-assembly	Pooled co-assembly	Hybrid	38	61	115	79	121	150	NA	104	208	252	229	262	317	NA
Marine	single	Metagenome assembly	SRR27204692	6	17	13	16	16	23	NA	31	59	73	68	79	112	NA
Marine	single	Metagenome assembly	SRR27204693	2	6	10	NA	5	10	NA	9	28	38	NA	39	54	NA
Marine	single	Metagenome assembly	SRR27204694	2	10	16	NA	15	25	NA	22	47	57	NA	84	126	NA
Marine	single	Metagenome assembly	SRR27204695	5	15	15	16	18	23	NA	23	42	53	75	75	118	NA
Marine	single	Metagenome assembly	SRR27204696	12	21	24	18	30	42	NA	31	62	81	71	80	123	NA
Marine	single	Metagenome assembly	SRR27204697	3	5	8	11	12	14	NA	8	20	27	35	33	53	NA
Marine	single	Metagenome assembly	SRR27204698	4	11	13	14	20	20	NA	23	44	63	60	72	93	NA
Marine	single	Metagenome assembly	SRR27204699	3	8	7	11	14	15	NA	16	42	38	61	74	101	NA
Marine	single	Metagenome assembly	SRR27204700	3	9	12	NA	14	16	NA	11	42	62	NA	55	88	NA
Marine	multi	Metagenome assembly	SRR27204692	10	17	12	23	29	29	NA	61	101	78	135	134	158	NA
Marine	multi	Metagenome assembly	SRR27204693	11	7	10	15	19	21	NA	36	64	49	78	77	90	NA
Marine	multi	Metagenome assembly	SRR27204694	8	22	17	NA	41	37	NA	43	95	63	NA	135	177	NA
Marine	multi	Metagenome assembly	SRR27204695	10	26	16	29	36	35	NA	60	96	67	130	150	187	NA
Marine	multi	Metagenome assembly	SRR27204696	14	24	18	27	42	44	NA	54	100	91	131	134	145	NA
Marine	multi	Metagenome assembly	SRR27204697	9	10	7	11	15	17	NA	38	50	35	71	55	81	NA
Marine	multi	Metagenome assembly	SRR27204698	11	19	12	24	24	32	NA	56	95	72	127	137	163	NA
Marine	multi	Metagenome assembly	SRR27204699	7	15	8	13	23	29	NA	33	72	53	90	105	144	NA
Marine	multi	Metagenome assembly	SRR27204700	9	14	12	17	23	27	NA	44	78	67	102	98	129	NA
Marine	co-assembly	Pooled co-assembly	Hybrid	3	125	99	98	71	176	NA	14	477	369	538	278	768	NA
Plants	single	Metagenome assembly	SRR25582254	5	6	7	8	5	15	NA	9	16	12	19	10	32	NA
Plants	single	Metagenome assembly	SRR25582255	7	10	7	9	5	17	NA	12	17	14	22	15	33	NA
Plants	single	Metagenome assembly	SRR25582256	2	2	1	1	0	2	NA	2	2	2	2	0	4	NA
Plants	single	Metagenome assembly	SRR25582257	2	5	5	6	9	13	NA	9	27	17	30	21	55	NA
Plants	single	Metagenome assembly	SRR25582258	2	2	2	3	2	3	NA	5	5	5	11	7	27	NA
Plants	single	Metagenome assembly	SRR25582259	0	0	0	1	0	2	NA	3	6	2	7	5	12	NA
Plants	single	Metagenome assembly	SRR25582260	5	4	5	6	3	6	NA	13	12	8	15	8	24	NA
Plants	single	Metagenome assembly	SRR25582261	2	4	4	3	6	6	NA	6	16	19	26	24	45	NA
Plants	single	Metagenome assembly	SRR25582262	1	3	2	3	2	3	NA	3	5	3	6	5	19	NA
Plants	single	Metagenome assembly	SRR25582263	1	2	2	2	2	4	NA	6	4	3	4	3	13	NA
Plants	multi	Metagenome assembly	SRR25582254	7	6	4	13	6	14	NA	10	17	11	21	11	30	NA
Plants	multi	Metagenome assembly	SRR25582255	5	7	9	12	5	15	NA	14	14	15	26	13	33	NA
Plants	multi	Metagenome assembly	SRR25582256	2	2	1	0	0	2	NA	2	2	2	2	0	4	NA
Plants	multi	Metagenome assembly	SRR25582257	3	3	4	10	8	16	NA	12	10	23	34	23	52	NA
Plants	multi	Metagenome assembly	SRR25582258	2	2	2	3	2	3	NA	10	10	7	20	8	36	NA
Plants	multi	Metagenome assembly	SRR25582259	2	1	0	2	0	4	NA	5	6	5	9	4	30	NA
Plants	multi	Metagenome assembly	SRR25582260	4	5	5	5	4	10	NA	11	14	10	15	7	32	NA
Plants	multi	Metagenome assembly	SRR25582261	3	3	4	7	12	9	NA	22	23	21	47	33	73	NA
Plants	multi	Metagenome assembly	SRR25582262	1	3	2	3	3	4	NA	8	8	6	12	3	32	NA
Plants	multi	Metagenome assembly	SRR25582263	3	3	2	4	0	5	NA	8	6	6	12	3	24	NA
Plants	co-assembly	Pooled co-assembly	Hybrid	3	33	50	47	39	77	NA	31	136	161	261	189	425	NA
Soil	single	Metagenome assembly	SRR27942844	0	0	0	0	0	0	NA	0	2	0	1	0	2	NA
Soil	single	Metagenome assembly	SRR27942847	0	0	0	1	0	2	NA	3	1	0	5	1	9	NA
Soil	single	Metagenome assembly	SRR27942848	0	0	0	0	0	0	NA	1	0	0	4	0	6	NA
Soil	single	Metagenome assembly	SRR27942850	0	0	0	0	0	0	NA	0	0	0	1	0	0	NA
Soil	single	Metagenome assembly	SRR27942851	0	0	0	0	0	0	NA	0	0	0	0	0	0	NA
Soil	single	Metagenome assembly	SRR27942852	0	0	0	0	0	0	NA	0	0	0	0	0	0	NA
Soil	single	Metagenome assembly	SRR27942853	0	0	1	0	0	1	NA	0	1	1	1	1	2	NA
Soil	single	Metagenome assembly	SRR27942860	0	0	0	0	0	0	NA	0	0	0	0	0	0	NA
Soil	single	Metagenome assembly	SRR27942866	0	0	0	0	0	0	NA	0	0	0	0	0	2	NA
Soil	single	Metagenome assembly	SRR27942867	0	0	0	0	0	0	NA	0	3	0	2	0	9	NA
Soil	multi	Metagenome assembly	SRR27942844	0	0	0	0	0	0	NA	2	1	0	0	0	6	NA
Soil	multi	Metagenome assembly	SRR27942847	0	0	0	1	0	1	NA	4	2	1	5	1	11	NA
Soil	multi	Metagenome assembly	SRR27942848	0	0	0	0	0	0	NA	1	0	0	3	0	9	NA
Soil	multi	Metagenome assembly	SRR27942850	0	0	0	0	0	0	NA	1	1	0	3	0	3	NA
Soil	multi	Metagenome assembly	SRR27942851	0	0	0	0	0	0	NA	0	0	0	0	0	0	NA
Soil	multi	Metagenome assembly	SRR27942852	0	0	0	0	0	0	NA	0	0	0	0	0	1	NA
Soil	multi	Metagenome assembly	SRR27942853	1	0	1	1	0	1	NA	2	2	1	2	1	6	NA
Soil	multi	Metagenome assembly	SRR27942860	0	0	0	0	0	0	NA	0	0	0	0	0	0	NA
Soil	multi	Metagenome assembly	SRR27942866	0	0	0	0	0	0	NA	1	0	0	0	0	5	NA
Soil	multi	Metagenome assembly	SRR27942867	0	0	0	0	0	2	NA	2	4	1	3	0	9	NA
Soil	co-assembly	Pooled co-assembly	Hybrid	0	0	0	0	0	0	NA	1	0	0	0	0	1	NA
