## Supplementary material for "CompleteBin: A transformer-based framework unlocks microbial dark matter through improved short contig binning": The supplementary informations and tables: Supp. Tables1.xlsx

### Sheet: Supplementary Table 1
Supplementary Table 1. StGBs recovered from cold-seep metagenomes.
StGB ID	COMEBIN	CompleteBin	CONCOCT	METABAT2	SEMIBIN2	TaxVAMB	Phylum
327_1	1	0	0	0	0	0	Unclassified
39_0	1	0	0	0	0	0	Unclassified
266_0	1	0	0	0	0	0	Unclassified
28_0	1	0	0	0	0	0	Unclassified
299_1	1	0	1	0	0	0	Unclassified
531_1	1	1	0	0	1	0	Desulfobacterota_D
532_1	1	1	0	0	1	0	Desulfobacterota_D
477_1	1	1	0	0	1	0	UBA3054
52_1	1	1	0	1	0	1	Methanobacteriota_B
530_1	1	1	0	1	0	1	Nitrospirota
2_1	1	1	1	0	1	0	Undinarchaeota
95_1	1	1	1	0	1	0	VGIX01
378_1	1	1	0	1	1	1	AUK180
31_1	1	1	0	1	1	1	Dependentiae
32_1	1	1	0	1	1	1	Dependentiae
276_1	1	1	0	0	1	1	EX4484-52
276_2	1	1	1	0	1	1	EX4484-52
83_1	1	1	0	0	0	0	Gemmatimonadota
84_1	1	1	1	1	1	0	Gemmatimonadota
90_1	1	1	1	0	1	1	JAGLYR01
277_1	1	1	1	1	1	0	Latescibacterota
267_1	1	1	1	1	1	0	Micrarchaeota
317_1	1	1	1	1	1	0	Myxococcota
186_1	1	1	0	1	1	1	NPL-UPA2
102_1	1	1	0	0	1	1	Omnitrophota
103_1	1	0	1	0	1	0	Omnitrophota
45_2	1	1	1	1	1	1	Acidobacteriota
503_1	1	1	1	1	1	0	Acidobacteriota
503_2	1	1	0	1	1	1	Acidobacteriota
503_3	1	1	0	1	1	1	Acidobacteriota
504_1	1	1	0	1	1	1	Acidobacteriota
507_1	1	1	0	0	1	0	Acidobacteriota
515_1	1	1	0	1	1	1	Acidobacteriota
516_1	1	1	1	0	1	0	Acidobacteriota
516_2	1	1	0	1	1	0	Acidobacteriota
516_3	1	1	1	1	1	1	Acidobacteriota
518_1	1	1	0	1	1	1	Acidobacteriota
520_1	1	1	1	1	1	1	Acidobacteriota
520_3	1	1	1	1	1	0	Acidobacteriota
74_1	1	1	0	0	0	1	Acidobacteriota
76_1	1	1	0	1	1	1	Acidobacteriota
86_1	1	1	1	1	1	1	Acidobacteriota
87_2	1	1	1	1	1	1	Acidobacteriota
178_1	1	1	1	1	1	1	Actinomycetota
53_1	1	1	0	0	1	1	Actinomycetota
54_1	1	0	0	0	1	1	Actinomycetota
278_1	1	1	1	0	1	0	Aenigmatarchaeota
35_1	1	1	0	1	1	1	Aenigmatarchaeota
205_1	1	1	1	0	1	0	Asgardarchaeota
205_2	1	1	1	1	1	0	Asgardarchaeota
61_1	1	1	1	0	1	1	Asgardarchaeota
61_2	1	1	0	1	0	1	Asgardarchaeota
62_1	1	1	0	1	1	1	Asgardarchaeota
64_1	1	1	0	0	1	0	Asgardarchaeota
64_2	1	1	0	1	1	1	Asgardarchaeota
66_1	1	1	0	1	0	1	Asgardarchaeota
69_2	1	1	0	1	1	1	Asgardarchaeota
220_1	1	1	1	1	1	1	Bacillota_A
344_1	1	1	0	0	0	1	Bacillota_A
356_1	1	1	1	1	1	1	Bacillota_A
356_2	1	1	0	1	1	1	Bacillota_A
324_1	1	1	0	1	1	0	Bacteroidota
359_1	1	1	0	1	1	1	Bacteroidota
366_1	1	1	0	1	1	0	Bacteroidota
366_2	1	0	1	1	1	1	Bacteroidota
366_3	1	1	1	1	1	1	Bacteroidota
369_1	1	1	0	1	0	1	Bacteroidota
369_2	1	1	0	1	1	1	Bacteroidota
373_2	1	1	0	1	1	0	Bacteroidota
379_1	1	1	0	1	0	0	Bacteroidota
380_1	1	1	0	1	1	1	Bacteroidota
381_1	1	1	0	0	1	1	Bacteroidota
382_1	1	1	0	0	0	0	Bacteroidota
382_2	1	0	0	0	0	0	Bacteroidota
386_1	1	1	0	1	1	1	Bacteroidota
386_2	1	1	0	1	1	1	Bacteroidota
390_1	1	1	0	1	1	1	Bacteroidota
392_1	1	1	0	0	0	1	Bacteroidota
393_1	1	1	1	1	1	1	Bacteroidota
395_1	1	1	0	1	1	1	Bacteroidota
395_2	1	1	0	1	1	0	Bacteroidota
395_3	1	1	0	1	1	1	Bacteroidota
395_4	1	1	0	1	1	1	Bacteroidota
396_4	1	1	0	1	1	1	Bacteroidota
404_1	1	1	1	1	1	1	Bacteroidota
404_3	1	1	0	1	1	0	Bacteroidota
404_4	1	0	0	0	1	0	Bacteroidota
408_1	1	1	0	1	1	0	Bacteroidota
409_2	1	1	1	1	1	1	Bacteroidota
409_4	1	1	0	1	1	1	Bacteroidota
410_1	1	1	1	1	1	1	Bacteroidota
410_2	1	1	0	1	1	0	Bacteroidota
414_1	1	1	1	0	1	1	Bacteroidota
414_2	1	1	0	1	0	1	Bacteroidota
416_3	1	1	1	1	1	1	Bacteroidota
416_4	1	1	0	1	1	1	Bacteroidota
422_1	1	1	0	0	0	1	Bacteroidota
425_1	1	1	0	0	1	0	Bacteroidota
426_2	1	1	1	1	1	1	Bacteroidota
427_2	1	1	1	1	1	1	Bacteroidota
439_1	1	1	0	0	1	0	Bacteroidota
463_1	1	1	1	0	1	0	Bacteroidota
464_2	1	1	1	0	1	0	Bacteroidota
207_1	1	1	0	0	1	0	Bipolaricaulota
649_1	1	1	0	1	1	1	Bipolaricaulota
246_2	1	1	0	1	1	1	Calditrichota
247_2	1	1	0	0	0	0	Calditrichota
476_1	1	1	0	0	1	1	Calditrichota
534_1	1	1	1	0	1	0	Campylobacterota
535_3	1	1	1	0	1	0	Campylobacterota
536_1	1	1	0	0	0	0	Campylobacterota
113_1	1	1	1	0	1	0	Chloroflexota
119_1	1	1	1	1	1	0	Chloroflexota
119_3	1	1	0	1	1	1	Chloroflexota
120_1	1	1	1	1	1	0	Chloroflexota
121_1	1	1	0	1	1	0	Chloroflexota
122_1	1	1	0	1	1	0	Chloroflexota
123_1	1	0	0	1	1	0	Chloroflexota
127_1	1	1	0	0	0	0	Chloroflexota
128_1	1	1	0	0	0	1	Chloroflexota
132_1	1	1	0	0	0	0	Chloroflexota
132_2	1	1	0	0	1	0	Chloroflexota
136_1	1	1	0	0	0	0	Chloroflexota
137_2	1	1	0	1	1	1	Chloroflexota
141_2	1	1	0	0	1	1	Chloroflexota
144_1	1	1	1	0	1	0	Chloroflexota
145_1	1	1	1	0	1	0	Chloroflexota
146_2	1	1	1	0	1	1	Chloroflexota
150_2	1	1	0	0	1	0	Chloroflexota
150_3	1	1	1	0	1	0	Chloroflexota
150_4	1	1	0	0	1	0	Chloroflexota
150_5	1	1	1	0	1	1	Chloroflexota
152_1	1	1	1	1	1	1	Chloroflexota
152_2	1	1	1	0	1	1	Chloroflexota
153_1	1	1	0	1	1	1	Chloroflexota
153_2	1	0	0	0	0	1	Chloroflexota
155_2	1	1	0	0	1	0	Chloroflexota
156_2	1	1	0	1	1	1	Chloroflexota
156_3	1	1	1	1	1	1	Chloroflexota
161_1	1	1	0	0	1	0	Chloroflexota
161_2	1	1	0	0	0	0	Chloroflexota
162_2	1	1	0	1	1	0	Chloroflexota
165_3	1	1	1	0	1	1	Chloroflexota
166_2	1	1	0	0	0	0	Chloroflexota
169_1	1	1	0	0	1	0	Chloroflexota
172_1	1	1	0	0	1	1	Chloroflexota
174_1	1	1	0	1	1	1	Chloroflexota
174_2	1	1	0	1	0	1	Chloroflexota
174_3	1	1	0	1	1	1	Chloroflexota
175_1	1	1	1	1	1	1	Chloroflexota
175_2	1	1	1	1	1	1	Chloroflexota
179_1	1	1	0	1	1	0	Chloroflexota
179_2	1	1	1	0	1	1	Chloroflexota
193_1	1	1	1	0	1	0	Chloroflexota
193_3	1	1	0	1	1	1	Chloroflexota
194_1	1	1	0	1	1	1	Chloroflexota
215_1	1	1	1	1	1	1	Chloroflexota
91_1	1	1	1	1	0	1	Chloroflexota
281_1	1	1	0	1	1	0	Cloacimonadota
351_1	1	1	0	0	1	0	Cloacimonadota
351_2	1	1	0	0	0	1	Cloacimonadota
352_1	1	1	0	0	1	1	Cloacimonadota
459_1	1	1	1	0	1	0	Cloacimonadota
10_1	1	1	1	1	1	0	Desulfobacterota
429_1	1	1	0	0	1	1	Desulfobacterota
430_2	1	1	1	0	1	1	Desulfobacterota
430_3	1	1	1	0	1	0	Desulfobacterota
430_4	1	1	1	1	1	1	Desulfobacterota
430_5	1	0	0	0	0	0	Desulfobacterota
433_1	1	1	0	0	0	0	Desulfobacterota
441_1	1	1	0	1	1	0	Desulfobacterota
442_1	1	0	0	1	0	1	Desulfobacterota
443_1	1	1	0	0	0	0	Desulfobacterota
443_2	1	1	1	1	1	0	Desulfobacterota
447_2	1	1	1	1	0	1	Desulfobacterota
448_1	1	1	1	1	1	1	Desulfobacterota
451_1	1	1	1	1	1	1	Desulfobacterota
460_1	1	1	0	1	1	1	Desulfobacterota
461_1	1	1	0	1	1	1	Desulfobacterota
465_1	1	1	0	1	1	1	Desulfobacterota
466_1	1	1	0	1	1	1	Desulfobacterota
466_2	1	1	0	1	1	1	Desulfobacterota
467_2	1	1	0	1	0	1	Desulfobacterota
467_3	1	1	0	1	1	1	Desulfobacterota
468_1	1	0	0	1	0	1	Desulfobacterota
468_2	1	1	0	1	1	0	Desulfobacterota
471_1	1	1	0	0	1	1	Desulfobacterota
472_1	1	1	0	0	0	0	Desulfobacterota
472_2	1	1	0	1	0	0	Desulfobacterota
487_2	1	1	0	0	0	0	Desulfobacterota
489_1	1	1	0	1	1	1	Desulfobacterota
491_1	1	1	0	0	1	1	Desulfobacterota
495_1	1	1	0	0	1	1	Desulfobacterota
496_1	1	1	0	1	1	0	Desulfobacterota
497_1	1	1	0	1	1	1	Desulfobacterota
498_2	1	1	0	0	0	1	Desulfobacterota
499_1	1	1	0	0	1	1	Desulfobacterota
500_2	1	1	0	1	1	1	Desulfobacterota
500_3	1	1	0	1	1	1	Desulfobacterota
6_1	1	1	0	0	0	1	Desulfobacterota
651_1	1	1	0	0	0	1	Desulfobacterota
681_1	1	1	0	0	1	0	Desulfobacterota
683_1	1	0	1	0	1	1	Desulfobacterota
683_2	1	1	1	1	1	1	Desulfobacterota
73_1	1	1	0	1	1	1	Desulfobacterota
237_1	1	1	0	1	1	1	Fermentibacterota
238_1	1	1	1	0	1	0	Fermentibacterota
248_1	1	1	1	1	1	1	Halobacteriota
248_2	1	1	1	0	1	1	Halobacteriota
284_1	1	1	0	1	1	0	Halobacteriota
286_1	1	1	0	1	1	1	Halobacteriota
287_1	1	1	1	1	1	1	Halobacteriota
288_3	1	1	0	0	1	1	Halobacteriota
296_1	1	1	0	0	0	0	Halobacteriota
296_2	1	1	0	1	1	0	Halobacteriota
522_1	1	1	1	0	1	0	JAUVQV01
105_1	1	1	0	1	1	1	Krumholzibacteriota
108_1	1	1	1	1	1	1	Krumholzibacteriota
216_1	1	1	0	0	0	0	Krumholzibacteriota
524_1	1	1	0	0	1	0	Krumholzibacteriota
262_0	1	0	0	0	0	0	Marinisomatota
180_1	1	1	0	0	1	0	Nanoarchaeota
20_1	1	1	1	1	1	0	Nanoarchaeota
21_1	1	1	0	1	1	1	Nanoarchaeota
22_1	1	0	0	0	1	0	Nanoarchaeota
383_1	1	1	0	0	0	0	Nanoarchaeota
384_1	1	1	0	1	1	1	Nanoarchaeota
181_1	1	1	0	0	1	0	Patescibacteria
187_1	1	1	0	1	1	0	Patescibacteria
189_1	1	1	0	0	1	1	Patescibacteria
24_1	1	1	1	1	1	1	Patescibacteria
251_1	1	1	0	0	0	0	Patescibacteria
255_1	1	1	1	1	1	0	Patescibacteria
257_1	1	1	0	0	1	0	Patescibacteria
258_1	1	1	1	0	1	1	Patescibacteria
339_2	1	1	1	1	1	1	Patescibacteria
341_1	1	1	0	0	1	0	Patescibacteria
360_1	1	1	0	1	1	0	Patescibacteria
361_1	1	1	0	1	0	1	Patescibacteria
362_1	1	1	0	1	1	1	Patescibacteria
440_1	1	0	0	0	1	0	Patescibacteria
210_1	1	1	1	0	1	0	Planctomycetota
218_1	1	1	1	1	1	1	Planctomycetota
232_1	1	1	1	0	1	0	Planctomycetota
235_1	1	1	0	1	1	0	Planctomycetota
253_1	1	1	0	1	1	1	Planctomycetota
305_1	1	1	0	1	1	1	Planctomycetota
523_1	1	1	0	1	1	0	Planctomycetota
526_1	1	0	0	0	1	0	Planctomycetota
529_2	1	1	1	1	1	1	Planctomycetota
97_1	1	1	0	1	0	0	Planctomycetota
322_1	1	1	1	1	1	1	Pseudomonadota
322_2	1	1	1	1	1	1	Pseudomonadota
323_1	1	1	0	0	1	1	Pseudomonadota
444_1	1	1	0	0	1	1	Pseudomonadota
551_1	1	1	1	0	1	0	Pseudomonadota
555_1	1	0	0	0	1	0	Pseudomonadota
557_2	1	1	0	0	0	0	Pseudomonadota
558_1	1	1	0	0	0	1	Pseudomonadota
562_1	1	1	0	1	1	1	Pseudomonadota
566_1	1	1	0	1	1	1	Pseudomonadota
567_1	1	1	0	1	1	0	Pseudomonadota
569_2	1	1	0	1	1	0	Pseudomonadota
576_2	1	0	0	0	1	0	Pseudomonadota
578_1	1	0	0	0	0	1	Pseudomonadota
579_2	1	1	0	1	1	1	Pseudomonadota
581_2	1	1	0	1	1	1	Pseudomonadota
582_1	1	0	0	1	0	1	Pseudomonadota
584_1	1	1	0	0	1	0	Pseudomonadota
586_1	1	1	0	0	0	1	Pseudomonadota
587_1	1	1	0	0	1	1	Pseudomonadota
589_1	1	0	0	0	0	0	Pseudomonadota
589_3	1	1	1	0	0	0	Pseudomonadota
591_1	1	1	0	1	1	0	Pseudomonadota
594_2	1	1	0	1	1	0	Pseudomonadota
598_1	1	0	0	0	0	0	Pseudomonadota
598_3	1	1	0	0	0	0	Pseudomonadota
598_4	1	1	1	0	1	0	Pseudomonadota
599_2	1	1	0	1	1	1	Pseudomonadota
601_1	1	1	0	1	1	1	Pseudomonadota
603_1	1	1	0	1	1	1	Pseudomonadota
610_1	1	1	1	1	0	0	Pseudomonadota
610_2	1	0	1	1	1	1	Pseudomonadota
611_2	1	1	1	0	1	1	Pseudomonadota
613_3	1	1	0	1	1	0	Pseudomonadota
614_3	1	1	0	1	1	1	Pseudomonadota
617_3	1	1	0	1	1	1	Pseudomonadota
620_1	1	1	0	0	0	1	Pseudomonadota
623_1	1	0	0	1	1	0	Pseudomonadota
623_2	1	1	0	0	0	0	Pseudomonadota
629_2	1	0	0	0	0	0	Pseudomonadota
631_1	1	1	0	1	1	0	Pseudomonadota
653_1	1	1	0	0	0	1	Pseudomonadota
654_1	1	1	0	0	0	1	Pseudomonadota
656_1	1	1	0	1	1	1	Pseudomonadota
657_1	1	1	0	1	1	1	Pseudomonadota
658_1	1	1	0	1	0	0	Pseudomonadota
659_1	1	1	0	1	1	1	Pseudomonadota
663_1	1	0	1	0	1	1	Pseudomonadota
665_1	1	1	0	0	1	1	Pseudomonadota
675_4	1	1	0	1	1	1	Pseudomonadota
676_1	1	1	0	0	1	1	Pseudomonadota
680_4	1	1	1	1	1	0	Pseudomonadota
5_1	1	1	1	1	1	1	RBG-13-61-14
219_1	1	1	1	1	1	1	Spirochaetota
8_1	1	1	1	0	1	0	Spirochaetota
98_1	1	0	1	1	1	0	Spirochaetota
661_1	1	1	1	1	1	1	TA06_A
273_1	1	1	0	0	1	0	Thermoplasmatota
274_1	1	1	0	1	1	1	Thermoplasmatota
306_1	1	1	0	1	1	1	Thermoplasmatota
419_1	1	1	1	0	1	0	Thermoplasmatota
201_1	1	1	1	1	1	1	Thermoproteota
202_1	1	1	0	0	1	0	Thermoproteota
202_3	1	1	0	1	1	1	Thermoproteota
217_0	1	0	0	0	0	0	Verrucomicrobiota
307_1	1	1	0	0	0	0	Verrucomicrobiota
308_1	1	1	0	0	1	0	Verrucomicrobiota
313_1	1	1	0	1	0	1	Verrucomicrobiota
652_1	1	1	0	1	0	0	Verrucomicrobiota
223_1	1	1	1	1	1	0	WOR-3
259_1	1	1	0	1	1	1	WOR-3
259_2	1	0	1	1	1	1	WOR-3
259_3	1	1	1	1	1	1	WOR-3
261_2	1	1	0	1	1	1	WOR-3
282_1	1	1	0	1	1	1	WOR-3
417_1	1	1	0	1	1	1	WOR-3
221_1	1	1	1	1	1	0	Zixibacteria
321_1	1	1	1	0	1	1	Zixibacteria
446_1	1	1	0	1	1	0	Zixibacteria
505_1	1	1	1	1	1	0	Zixibacteria
521_1	1	1	0	1	1	1	Zixibacteria
92_1	1	1	0	1	1	1	Zixibacteria
93_1	1	1	0	0	1	0	Zixibacteria
94_1	1	1	1	0	1	0	Zixibacteria
101_0	0	1	0	0	0	0	Armatimonadota
7_0	0	1	0	0	0	0	Armatimonadota
509_0	0	1	0	0	0	0	BMS3Abin14
293_0	0	1	0	0	0	0	Electryoneota
478_0	0	1	0	0	0	0	Fusobacteriota
81_0	0	1	0	0	0	0	Myxococcota_A
243_0	0	1	0	0	0	0	UBA10199
292_0	0	1	0	0	0	0	Unclassified
263_0	0	1	0	0	0	0	Unclassified
280_1	0	1	0	0	1	0	Aerophobota
100_1	0	1	0	0	1	0	Eisenbacteria
264_1	0	1	0	0	1	0	UBP14
340_1	0	1	1	0	0	0	Unclassified
47_1	0	1	0	0	1	1	Atribacterota
47_2	0	1	0	0	0	0	Atribacterota
48_1	0	1	0	0	1	0	Atribacterota
49_1	0	1	0	0	1	0	Atribacterota
49_2	0	1	0	0	0	0	Atribacterota
50_0	0	1	0	0	0	0	Atribacterota
51_0	0	1	0	0	0	0	Atribacterota
12_1	0	1	1	1	1	0	Bdellovibrionota
528_1	0	1	1	0	1	0	Nitrospinota
670_1	0	1	1	1	1	0	Nitrospinota
95_2	0	1	0	0	0	0	VGIX01
95_3	0	1	0	0	0	0	VGIX01
32_2	0	1	0	0	0	0	Dependentiae
82_0	0	1	0	0	0	0	Gemmatimonadota
212_1	0	1	0	0	1	0	Myxococcota
317_2	0	1	1	0	1	0	Myxococcota
347_1	0	1	0	0	1	0	Myxococcota
508_0	0	1	0	0	0	0	NPL-UPA2
3_1	0	1	0	0	0	0	Acidobacteriota
3_2	0	1	1	0	1	0	Acidobacteriota
44_1	0	1	0	0	0	1	Acidobacteriota
45_1	0	1	0	0	1	0	Acidobacteriota
504_2	0	1	0	0	0	0	Acidobacteriota
504_3	0	1	1	0	0	0	Acidobacteriota
504_4	0	1	0	0	0	0	Acidobacteriota
517_1	0	1	1	0	1	0	Acidobacteriota
519_1	0	1	0	1	1	1	Acidobacteriota
520_2	0	1	0	0	1	0	Acidobacteriota
75_1	0	1	0	0	0	0	Acidobacteriota
77_1	0	1	0	1	1	0	Acidobacteriota
77_2	0	1	0	0	0	0	Acidobacteriota
78_1	0	1	0	1	0	0	Acidobacteriota
78_2	0	1	0	0	0	0	Acidobacteriota
79_1	0	1	0	0	0	0	Acidobacteriota
80_0	0	1	0	0	0	0	Acidobacteriota
87_1	0	1	1	0	1	0	Acidobacteriota
109_0	0	1	0	0	0	0	Actinomycetota
110_1	0	1	0	1	0	0	Actinomycetota
111_1	0	1	0	0	0	0	Actinomycetota
111_2	0	1	0	0	0	0	Actinomycetota
112_1	0	1	0	0	0	0	Actinomycetota
112_2	0	1	0	0	0	0	Actinomycetota
114_1	0	1	0	1	1	1	Actinomycetota
115_1	0	1	0	0	1	0	Actinomycetota
115_2	0	1	0	0	1	0	Actinomycetota
116_0	0	1	0	0	0	0	Actinomycetota
117_0	0	1	0	0	0	0	Actinomycetota
204_0	0	1	0	0	0	0	Actinomycetota
436_1	0	1	0	0	0	1	Actinomycetota
437_1	0	1	0	0	1	0	Actinomycetota
1_1	0	1	0	0	1	0	Aenigmatarchaeota
206_1	0	1	1	0	0	0	Asgardarchaeota
206_2	0	1	0	1	1	1	Asgardarchaeota
206_3	0	1	0	0	0	0	Asgardarchaeota
26_1	0	1	1	0	1	1	Asgardarchaeota
27_0	0	1	0	0	0	0	Asgardarchaeota
55_1	0	1	0	0	1	0	Asgardarchaeota
56_1	0	1	0	0	1	0	Asgardarchaeota
56_2	0	1	0	0	0	0	Asgardarchaeota
63_1	0	1	1	1	1	0	Asgardarchaeota
65_1	0	1	0	0	0	1	Asgardarchaeota
67_1	0	1	0	0	0	1	Asgardarchaeota
68_1	0	1	0	0	1	0	Asgardarchaeota
68_2	0	1	0	0	0	0	Asgardarchaeota
69_1	0	1	0	1	1	0	Asgardarchaeota
70_1	0	1	0	0	1	0	Asgardarchaeota
70_2	0	1	0	0	1	0	Asgardarchaeota
70_3	0	1	0	0	0	0	Asgardarchaeota
71_2	0	1	1	0	1	0	Asgardarchaeota
357_0	0	1	0	0	0	0	Bacillota_A
30_0	0	1	0	0	0	0	Bacteroidota
358_1	0	1	0	0	1	0	Bacteroidota
365_1	0	1	0	0	1	0	Bacteroidota
371_1	0	1	0	1	1	1	Bacteroidota
372_1	0	1	0	0	0	0	Bacteroidota
372_2	0	1	0	0	1	0	Bacteroidota
373_1	0	1	0	0	1	0	Bacteroidota
374_1	0	1	0	0	0	0	Bacteroidota
374_2	0	1	0	0	0	0	Bacteroidota
375_1	0	1	0	0	1	0	Bacteroidota
376_1	0	1	0	1	0	0	Bacteroidota
377_0	0	1	0	0	0	0	Bacteroidota
379_2	0	1	0	1	0	0	Bacteroidota
385_1	0	1	1	1	0	0	Bacteroidota
385_2	0	1	0	1	1	0	Bacteroidota
387_0	0	1	0	0	0	0	Bacteroidota
388_1	0	1	1	0	1	0	Bacteroidota
389_1	0	1	0	0	1	0	Bacteroidota
390_2	0	1	0	1	0	1	Bacteroidota
391_1	0	1	0	0	0	0	Bacteroidota
391_2	0	1	0	0	0	0	Bacteroidota
393_2	0	1	0	0	0	0	Bacteroidota
394_0	0	1	0	0	0	0	Bacteroidota
396_1	0	1	0	0	1	0	Bacteroidota
396_2	0	1	0	0	1	0	Bacteroidota
396_3	0	1	0	0	1	1	Bacteroidota
397_1	0	1	1	0	1	1	Bacteroidota
398_1	0	1	0	0	1	0	Bacteroidota
399_1	0	1	0	0	1	0	Bacteroidota
399_2	0	1	0	0	1	0	Bacteroidota
400_1	0	1	0	0	1	0	Bacteroidota
400_2	0	1	0	0	0	0	Bacteroidota
401_1	0	1	0	0	1	0	Bacteroidota
402_1	0	1	0	0	0	0	Bacteroidota
402_2	0	1	0	1	1	0	Bacteroidota
403_1	0	1	0	1	1	1	Bacteroidota
403_2	0	1	0	0	1	1	Bacteroidota
404_2	0	1	0	1	1	0	Bacteroidota
405_1	0	1	0	1	0	0	Bacteroidota
406_0	0	1	0	0	0	0	Bacteroidota
407_1	0	1	0	1	1	0	Bacteroidota
409_1	0	1	1	0	0	0	Bacteroidota
409_3	0	1	0	0	1	0	Bacteroidota
411_1	0	1	0	0	1	0	Bacteroidota
412_1	0	1	0	0	1	0	Bacteroidota
413_1	0	1	0	0	1	0	Bacteroidota
413_2	0	1	0	0	1	0	Bacteroidota
415_1	0	1	0	0	1	1	Bacteroidota
416_1	0	1	1	0	1	0	Bacteroidota
416_2	0	1	1	0	1	0	Bacteroidota
418_1	0	1	1	1	1	1	Bacteroidota
421_1	0	1	0	0	1	0	Bacteroidota
423_0	0	1	0	0	0	0	Bacteroidota
424_1	0	1	0	0	1	1	Bacteroidota
426_1	0	1	0	0	1	0	Bacteroidota
427_1	0	1	0	0	1	0	Bacteroidota
464_1	0	1	0	0	0	0	Bacteroidota
464_3	0	1	0	0	0	0	Bacteroidota
464_4	0	1	0	0	0	0	Bacteroidota
664_1	0	1	0	0	1	0	Bacteroidota
72_1	0	1	0	0	1	0	Bacteroidota
208_1	0	1	1	0	1	0	Bipolaricaulota
208_2	0	1	1	0	1	0	Bipolaricaulota
650_1	0	1	0	0	0	1	Bipolaricaulota
245_1	0	1	1	0	1	0	Calditrichota
246_1	0	1	0	0	1	0	Calditrichota
247_1	0	1	0	1	1	0	Calditrichota
247_3	0	1	0	0	0	0	Calditrichota
533_1	0	1	0	1	0	1	Campylobacterota
535_1	0	1	0	0	1	0	Campylobacterota
535_2	0	1	0	0	0	0	Campylobacterota
535_4	0	1	0	0	0	0	Campylobacterota
537_0	0	1	0	0	0	0	Campylobacterota
538_0	0	1	0	0	0	0	Campylobacterota
539_1	0	1	0	1	0	0	Campylobacterota
540_1	0	1	1	0	1	0	Campylobacterota
541_0	0	1	0	0	0	0	Campylobacterota
542_0	0	1	0	0	0	0	Campylobacterota
118_1	0	1	1	0	1	0	Chloroflexota
119_2	0	1	1	0	1	0	Chloroflexota
123_2	0	1	0	0	0	0	Chloroflexota
124_1	0	1	0	0	0	0	Chloroflexota
125_1	0	1	1	0	0	0	Chloroflexota
126_1	0	1	0	0	1	0	Chloroflexota
127_2	0	1	0	0	1	0	Chloroflexota
128_2	0	1	1	0	1	0	Chloroflexota
128_3	0	1	0	0	0	0	Chloroflexota
129_1	0	1	0	0	1	0	Chloroflexota
133_0	0	1	0	0	0	0	Chloroflexota
134_0	0	1	0	0	0	0	Chloroflexota
135_1	0	1	0	0	1	0	Chloroflexota
137_1	0	1	0	0	1	0	Chloroflexota
138_1	0	1	0	0	0	0	Chloroflexota
139_1	0	1	1	0	1	0	Chloroflexota
139_2	0	1	1	1	1	0	Chloroflexota
140_1	0	1	0	1	1	0	Chloroflexota
140_2	0	1	0	1	1	0	Chloroflexota
142_0	0	1	0	0	0	0	Chloroflexota
143_1	0	1	1	0	1	0	Chloroflexota
143_2	0	1	1	0	1	1	Chloroflexota
146_1	0	1	1	0	1	0	Chloroflexota
146_3	0	1	0	0	1	0	Chloroflexota
146_4	0	1	1	0	1	0	Chloroflexota
147_1	0	1	0	0	0	0	Chloroflexota
148_0	0	1	0	0	0	0	Chloroflexota
150_1	0	1	0	0	1	0	Chloroflexota
151_1	0	1	0	0	1	0	Chloroflexota
151_2	0	1	0	0	1	0	Chloroflexota
155_1	0	1	0	1	1	0	Chloroflexota
156_1	0	1	1	0	1	0	Chloroflexota
156_4	0	1	0	0	0	0	Chloroflexota
157_1	0	1	0	0	1	0	Chloroflexota
158_1	0	1	0	0	0	0	Chloroflexota
158_2	0	1	0	1	1	0	Chloroflexota
159_1	0	1	0	1	1	0	Chloroflexota
160_1	0	1	0	0	1	0	Chloroflexota
162_1	0	1	0	1	1	0	Chloroflexota
163_1	0	1	0	1	0	1	Chloroflexota
165_2	0	1	0	1	1	0	Chloroflexota
165_4	0	1	0	0	0	0	Chloroflexota
166_1	0	1	0	0	1	1	Chloroflexota
166_3	0	1	1	0	1	0	Chloroflexota
167_1	0	1	0	1	1	1	Chloroflexota
168_1	0	1	0	0	1	1	Chloroflexota
170_1	0	1	0	0	1	0	Chloroflexota
171_0	0	1	0	0	0	0	Chloroflexota
173_1	0	1	0	0	1	1	Chloroflexota
175_3	0	1	0	1	1	1	Chloroflexota
176_1	0	1	0	0	1	0	Chloroflexota
177_1	0	1	0	0	1	0	Chloroflexota
183_1	0	1	0	0	0	1	Chloroflexota
191_1	0	1	0	1	0	1	Chloroflexota
192_1	0	1	0	1	1	1	Chloroflexota
193_2	0	1	0	1	1	1	Chloroflexota
195_1	0	1	0	0	0	1	Chloroflexota
196_1	0	1	0	0	0	1	Chloroflexota
197_0	0	1	0	0	0	0	Chloroflexota
242_1	0	1	0	0	1	0	Chloroflexota
256_1	0	1	0	0	1	0	Chloroflexota
345_1	0	1	1	0	0	0	Chloroflexota
345_2	0	1	0	0	0	0	Chloroflexota
346_0	0	1	0	0	0	0	Chloroflexota
552_1	0	1	1	0	1	0	Chloroflexota
91_2	0	1	0	0	0	0	Chloroflexota
351_3	0	1	0	0	0	0	Cloacimonadota
353_0	0	1	0	0	0	0	Cloacimonadota
355_0	0	1	0	0	0	0	Cloacimonadota
302_1	0	1	0	0	0	1	Desulfobacterota
303_1	0	1	0	0	0	0	Desulfobacterota
304_0	0	1	0	0	0	0	Desulfobacterota
430_1	0	1	0	0	1	0	Desulfobacterota
443_3	0	1	0	0	0	0	Desulfobacterota
447_1	0	1	0	0	1	0	Desulfobacterota
449_1	0	1	0	0	1	0	Desulfobacterota
449_2	0	1	1	1	1	0	Desulfobacterota
449_3	0	1	0	0	0	0	Desulfobacterota
449_4	0	1	0	0	0	0	Desulfobacterota
451_2	0	1	0	0	0	0	Desulfobacterota
452_0	0	1	0	0	0	0	Desulfobacterota
454_1	0	1	0	1	0	0	Desulfobacterota
455_1	0	1	0	1	0	0	Desulfobacterota
456_1	0	1	0	0	1	0	Desulfobacterota
456_2	0	1	0	0	1	0	Desulfobacterota
457_1	0	1	1	0	1	0	Desulfobacterota
457_2	0	1	0	0	0	0	Desulfobacterota
457_3	0	1	0	0	0	0	Desulfobacterota
46_1	0	1	1	0	0	0	Desulfobacterota
46_2	0	1	0	0	1	0	Desulfobacterota
460_2	0	1	0	1	0	0	Desulfobacterota
460_3	0	1	1	0	0	0	Desulfobacterota
460_4	0	1	0	0	1	1	Desulfobacterota
462_1	0	1	0	0	1	0	Desulfobacterota
467_1	0	1	1	0	1	0	Desulfobacterota
469_0	0	1	0	0	0	0	Desulfobacterota
473_1	0	1	0	1	0	1	Desulfobacterota
473_2	0	1	0	1	0	0	Desulfobacterota
474_1	0	1	0	0	0	0	Desulfobacterota
475_1	0	1	0	0	1	0	Desulfobacterota
475_2	0	1	1	0	1	0	Desulfobacterota
475_3	0	1	0	0	0	0	Desulfobacterota
479_1	0	1	0	0	0	0	Desulfobacterota
479_2	0	1	0	0	0	0	Desulfobacterota
480_1	0	1	0	0	0	0	Desulfobacterota
480_2	0	1	0	0	0	0	Desulfobacterota
481_1	0	1	0	0	0	0	Desulfobacterota
481_2	0	1	0	0	0	0	Desulfobacterota
481_3	0	1	0	0	0	0	Desulfobacterota
482_0	0	1	0	0	0	0	Desulfobacterota
483_1	0	1	0	0	1	0	Desulfobacterota
484_1	0	1	0	0	0	0	Desulfobacterota
485_1	0	1	1	0	1	0	Desulfobacterota
485_2	0	1	0	0	0	0	Desulfobacterota
485_3	0	1	0	0	1	1	Desulfobacterota
486_1	0	1	0	0	0	0	Desulfobacterota
487_1	0	1	0	0	1	0	Desulfobacterota
487_3	0	1	0	0	0	0	Desulfobacterota
490_1	0	1	0	0	1	0	Desulfobacterota
493_1	0	1	0	1	1	0	Desulfobacterota
494_1	0	1	0	0	1	0	Desulfobacterota
494_2	0	1	0	1	1	0	Desulfobacterota
496_2	0	1	0	0	0	0	Desulfobacterota
498_1	0	1	0	0	1	1	Desulfobacterota
499_2	0	1	0	0	0	0	Desulfobacterota
500_1	0	1	0	0	1	0	Desulfobacterota
642_1	0	1	0	1	1	0	Desulfobacterota
642_2	0	1	0	1	1	1	Desulfobacterota
682_1	0	1	0	0	0	0	Desulfobacterota
682_2	0	1	0	0	0	0	Desulfobacterota
685_1	0	1	0	0	1	0	Desulfobacterota
685_2	0	1	0	0	0	0	Desulfobacterota
685_3	0	1	0	0	1	0	Desulfobacterota
685_4	0	1	0	0	0	0	Desulfobacterota
686_1	0	1	0	0	1	0	Desulfobacterota
686_2	0	1	1	1	1	1	Desulfobacterota
686_3	0	1	0	0	0	0	Desulfobacterota
688_1	0	1	1	0	0	1	Desulfobacterota
690_2	0	1	0	0	0	0	Desulfobacterota
691_1	0	1	0	0	1	0	Desulfobacterota
691_2	0	1	0	0	1	1	Desulfobacterota
692_1	0	1	0	1	1	1	Desulfobacterota
692_2	0	1	0	1	1	1	Desulfobacterota
692_3	0	1	0	0	0	0	Desulfobacterota
73_2	0	1	0	0	0	0	Desulfobacterota
9_1	0	1	0	0	1	0	Desulfobacterota
239_1	0	1	1	1	1	0	Fermentibacterota
240_1	0	1	0	0	1	0	Fermentibacterota
241_1	0	1	1	1	1	1	Fermentibacterota
241_2	0	1	0	0	0	0	Fermentibacterota
99_0	0	1	0	0	0	0	Fermentibacterota
283_1	0	1	0	0	0	0	Halobacteriota
283_4	0	1	0	1	1	0	Halobacteriota
283_5	0	1	0	1	0	0	Halobacteriota
283_6	0	1	0	0	0	0	Halobacteriota
285_2	0	1	0	1	1	1	Halobacteriota
288_1	0	1	0	0	0	0	Halobacteriota
288_2	0	1	0	0	0	0	Halobacteriota
288_4	0	1	0	1	0	0	Halobacteriota
288_5	0	1	0	0	0	0	Halobacteriota
289_0	0	1	0	0	0	0	Halobacteriota
294_1	0	1	0	0	0	1	Halobacteriota
295_1	0	1	0	0	0	0	Halobacteriota
295_2	0	1	0	0	0	0	Halobacteriota
297_0	0	1	0	0	0	0	Halobacteriota
298_0	0	1	0	0	0	0	Halobacteriota
420_1	0	1	1	0	1	0	Halobacteriota
107_1	0	1	1	1	1	1	JAUVQV01
104_1	0	1	0	1	1	1	Krumholzibacteriota
106_0	0	1	0	0	0	0	Krumholzibacteriota
667_1	0	1	0	0	0	0	Krumholzibacteriota
668_1	0	1	0	1	0	0	Krumholzibacteriota
669_0	0	1	0	0	0	0	Krumholzibacteriota
320_1	0	1	1	0	1	0	Marinisomatota
368_0	0	1	0	0	0	0	Marinisomatota
510_1	0	1	0	1	1	1	Marinisomatota
510_2	0	1	0	0	0	0	Marinisomatota
511_1	0	1	0	1	1	1	Marinisomatota
512_0	0	1	0	0	0	0	Marinisomatota
513_1	0	1	1	0	1	0	Marinisomatota
513_2	0	1	0	0	1	0	Marinisomatota
514_0	0	1	0	0	0	0	Marinisomatota
25_1	0	1	1	0	1	0	Nanoarchaeota
33_0	0	1	0	0	0	0	Nanoarchaeota
36_0	0	1	0	0	0	0	Nanoarchaeota
11_1	0	1	0	0	1	1	Patescibacteria
13_1	0	1	0	1	1	0	Patescibacteria
15_1	0	1	0	0	1	0	Patescibacteria
154_0	0	1	0	0	0	0	Patescibacteria
16_0	0	1	0	0	0	0	Patescibacteria
17_1	0	1	0	0	0	1	Patescibacteria
18_0	0	1	0	0	0	0	Patescibacteria
184_1	0	1	0	0	1	0	Patescibacteria
187_2	0	1	0	0	0	0	Patescibacteria
19_0	0	1	0	0	0	0	Patescibacteria
190_0	0	1	0	0	0	0	Patescibacteria
23_1	0	1	0	0	1	0	Patescibacteria
252_1	0	1	0	0	1	0	Patescibacteria
339_1	0	1	0	1	1	1	Patescibacteria
342_0	0	1	0	0	0	0	Patescibacteria
367_1	0	1	0	0	1	0	Patescibacteria
57_0	0	1	0	0	0	0	Patescibacteria
209_1	0	1	1	0	1	0	Planctomycetota
222_1	0	1	0	0	1	0	Planctomycetota
225_1	0	1	0	0	1	0	Planctomycetota
225_2	0	1	0	0	0	1	Planctomycetota
225_3	0	1	0	0	0	0	Planctomycetota
226_1	0	1	0	0	1	0	Planctomycetota
227_0	0	1	0	0	0	0	Planctomycetota
230_0	0	1	0	0	0	0	Planctomycetota
231_0	0	1	0	0	0	0	Planctomycetota
233_1	0	1	0	0	1	0	Planctomycetota
233_2	0	1	0	0	0	0	Planctomycetota
234_1	0	1	0	0	1	0	Planctomycetota
236_1	0	1	0	0	0	1	Planctomycetota
236_2	0	1	0	0	0	0	Planctomycetota
315_1	0	1	0	1	0	0	Planctomycetota
315_2	0	1	0	1	0	0	Planctomycetota
316_1	0	1	0	0	0	0	Planctomycetota
316_2	0	1	1	0	1	0	Planctomycetota
525_1	0	1	0	0	0	1	Planctomycetota
527_1	0	1	0	0	1	0	Planctomycetota
527_2	0	1	0	0	0	0	Planctomycetota
529_1	0	1	0	0	1	0	Planctomycetota
671_0	0	1	0	0	0	0	Planctomycetota
96_1	0	1	0	0	0	0	Planctomycetota
254_1	0	1	0	0	1	0	Pseudomonadota
434_1	0	1	1	0	1	0	Pseudomonadota
445_1	0	1	0	0	1	0	Pseudomonadota
450_0	0	1	0	0	0	0	Pseudomonadota
501_0	0	1	0	0	0	0	Pseudomonadota
502_0	0	1	0	0	0	0	Pseudomonadota
545_0	0	1	0	0	0	0	Pseudomonadota
546_1	0	1	1	0	1	0	Pseudomonadota
547_1	0	1	0	0	1	0	Pseudomonadota
549_1	0	1	1	0	1	0	Pseudomonadota
550_1	0	1	0	1	1	0	Pseudomonadota
553_1	0	1	0	0	0	0	Pseudomonadota
553_2	0	1	0	0	0	0	Pseudomonadota
555_2	0	1	0	0	0	0	Pseudomonadota
556_1	0	1	0	0	1	0	Pseudomonadota
557_1	0	1	0	0	1	0	Pseudomonadota
557_3	0	1	0	0	0	0	Pseudomonadota
559_0	0	1	0	0	0	0	Pseudomonadota
561_0	0	1	0	0	0	0	Pseudomonadota
563_1	0	1	0	0	1	0	Pseudomonadota
564_0	0	1	0	0	0	0	Pseudomonadota
568_1	0	1	1	1	0	1	Pseudomonadota
569_1	0	1	1	1	0	0	Pseudomonadota
570_1	0	1	0	0	0	0	Pseudomonadota
571_1	0	1	0	0	1	0	Pseudomonadota
572_1	0	1	1	0	1	0	Pseudomonadota
572_2	0	1	0	0	0	0	Pseudomonadota
572_3	0	1	0	0	0	0	Pseudomonadota
573_1	0	1	0	0	1	0	Pseudomonadota
575_0	0	1	0	0	0	0	Pseudomonadota
576_1	0	1	0	1	1	0	Pseudomonadota
577_0	0	1	0	0	0	0	Pseudomonadota
579_1	0	1	0	0	0	1	Pseudomonadota
580_0	0	1	0	0	0	0	Pseudomonadota
581_1	0	1	0	0	1	0	Pseudomonadota
583_1	0	1	0	0	1	0	Pseudomonadota
584_3	0	1	0	0	0	0	Pseudomonadota
585_0	0	1	0	0	0	0	Pseudomonadota
588_1	0	1	0	0	1	0	Pseudomonadota
589_2	0	1	0	0	0	0	Pseudomonadota
589_4	0	1	0	1	0	0	Pseudomonadota
590_1	0	1	0	0	1	0	Pseudomonadota
592_1	0	1	0	1	0	0	Pseudomonadota
593_1	0	1	0	0	1	1	Pseudomonadota
594_1	0	1	1	1	1	0	Pseudomonadota
595_1	0	1	0	0	1	0	Pseudomonadota
595_2	0	1	0	0	0	0	Pseudomonadota
596_1	0	1	0	1	0	1	Pseudomonadota
596_2	0	1	0	1	1	1	Pseudomonadota
598_2	0	1	0	0	0	0	Pseudomonadota
599_1	0	1	1	1	1	1	Pseudomonadota
600_1	0	1	1	0	1	0	Pseudomonadota
602_1	0	1	0	0	1	0	Pseudomonadota
605_3	0	1	0	0	0	0	Pseudomonadota
606_0	0	1	0	0	0	0	Pseudomonadota
607_1	0	1	0	0	1	0	Pseudomonadota
608_1	0	1	0	0	1	0	Pseudomonadota
609_1	0	1	0	0	1	0	Pseudomonadota
609_2	0	1	0	0	0	0	Pseudomonadota
609_3	0	1	0	0	0	0	Pseudomonadota
611_1	0	1	0	1	1	0	Pseudomonadota
611_3	0	1	0	0	0	0	Pseudomonadota
612_1	0	1	0	1	0	0	Pseudomonadota
613_2	0	1	0	1	1	0	Pseudomonadota
614_1	0	1	0	1	1	1	Pseudomonadota
614_2	0	1	1	1	1	1	Pseudomonadota
614_4	0	1	0	0	0	0	Pseudomonadota
615_1	0	1	0	1	1	0	Pseudomonadota
616_1	0	1	0	0	1	0	Pseudomonadota
617_1	0	1	0	0	1	0	Pseudomonadota
617_2	0	1	0	1	0	1	Pseudomonadota
618_0	0	1	0	0	0	0	Pseudomonadota
619_0	0	1	0	0	0	0	Pseudomonadota
621_1	0	1	0	0	1	1	Pseudomonadota
621_2	0	1	0	0	0	0	Pseudomonadota
622_3	0	1	0	0	0	0	Pseudomonadota
623_3	0	1	0	0	0	0	Pseudomonadota
623_4	0	1	0	0	0	0	Pseudomonadota
624_1	0	1	0	0	1	0	Pseudomonadota
625_1	0	1	0	0	1	0	Pseudomonadota
625_2	0	1	0	0	0	0	Pseudomonadota
626_0	0	1	0	0	0	0	Pseudomonadota
627_1	0	1	0	0	1	0	Pseudomonadota
627_2	0	1	0	0	0	0	Pseudomonadota
628_1	0	1	0	0	1	0	Pseudomonadota
629_1	0	1	0	0	0	0	Pseudomonadota
630_1	0	1	0	0	0	1	Pseudomonadota
631_2	0	1	0	0	0	0	Pseudomonadota
632_1	0	1	0	0	1	0	Pseudomonadota
633_1	0	1	0	0	1	0	Pseudomonadota
634_1	0	1	0	1	0	0	Pseudomonadota
635_1	0	1	0	0	0	0	Pseudomonadota
635_2	0	1	0	0	0	0	Pseudomonadota
636_0	0	1	0	0	0	0	Pseudomonadota
637_1	0	1	0	0	1	0	Pseudomonadota
638_1	0	1	0	0	1	0	Pseudomonadota
639_1	0	1	0	1	0	0	Pseudomonadota
639_2	0	1	0	1	1	1	Pseudomonadota
640_1	0	1	0	0	0	1	Pseudomonadota
641_1	0	1	0	0	1	0	Pseudomonadota
641_2	0	1	0	0	0	0	Pseudomonadota
641_3	0	1	0	0	0	0	Pseudomonadota
643_1	0	1	0	0	1	0	Pseudomonadota
644_1	0	1	0	0	0	0	Pseudomonadota
644_2	0	1	0	0	0	0	Pseudomonadota
645_1	0	1	0	0	1	0	Pseudomonadota
646_1	0	1	0	0	0	0	Pseudomonadota
646_2	0	1	0	0	0	0	Pseudomonadota
647_0	0	1	0	0	0	0	Pseudomonadota
648_0	0	1	0	0	0	0	Pseudomonadota
655_0	0	1	0	0	0	0	Pseudomonadota
660_0	0	1	0	0	0	0	Pseudomonadota
662_1	0	1	0	0	0	0	Pseudomonadota
666_0	0	1	0	0	0	0	Pseudomonadota
672_1	0	1	0	1	0	1	Pseudomonadota
673_1	0	1	1	0	0	0	Pseudomonadota
673_2	0	1	1	0	1	0	Pseudomonadota
674_1	0	1	0	1	0	1	Pseudomonadota
674_3	0	1	0	1	1	1	Pseudomonadota
675_1	0	1	0	1	1	1	Pseudomonadota
675_2	0	1	0	0	1	0	Pseudomonadota
675_3	0	1	0	1	1	1	Pseudomonadota
677_1	0	1	0	0	1	0	Pseudomonadota
677_2	0	1	0	0	0	0	Pseudomonadota
678_0	0	1	0	0	0	0	Pseudomonadota
679_1	0	1	0	1	0	0	Pseudomonadota
680_1	0	1	0	0	0	0	Pseudomonadota
680_2	0	1	0	0	1	0	Pseudomonadota
680_3	0	1	0	0	1	0	Pseudomonadota
88_1	0	1	0	1	1	0	Pseudomonadota
89_0	0	1	0	0	0	0	Pseudomonadota
213_1	0	1	0	1	1	0	Thermoplasmatota
214_0	0	1	0	0	0	0	Thermoplasmatota
269_1	0	1	0	0	1	0	Thermoplasmatota
270_0	0	1	0	0	0	0	Thermoplasmatota
271_1	0	1	0	1	1	1	Thermoplasmatota
271_2	0	1	0	0	0	0	Thermoplasmatota
275_1	0	1	1	0	0	0	Thermoplasmatota
275_2	0	1	0	0	0	0	Thermoplasmatota
279_1	0	1	0	0	1	0	Thermoplasmatota
348_0	0	1	0	0	0	0	Thermoplasmatota
428_0	0	1	0	0	0	0	Thermoplasmatota
431_1	0	1	1	0	0	0	Thermoplasmatota
432_1	0	1	0	1	0	0	Thermoplasmatota
165_1	0	1	0	0	1	0	Thermoproteota
198_1	0	1	0	1	1	1	Thermoproteota
199_1	0	1	0	1	1	0	Thermoproteota
199_2	0	1	0	1	1	1	Thermoproteota
200_1	0	1	0	0	0	1	Thermoproteota
202_2	0	1	0	1	0	0	Thermoproteota
58_1	0	1	0	1	1	0	Thermoproteota
60_1	0	1	0	1	0	0	Thermoproteota
60_2	0	1	0	1	1	1	Thermoproteota
308_2	0	1	0	1	1	1	Verrucomicrobiota
309_1	0	1	0	1	1	1	Verrucomicrobiota
310_1	0	1	1	0	1	0	Verrucomicrobiota
311_1	0	1	0	0	0	0	Verrucomicrobiota
311_2	0	1	0	0	0	0	Verrucomicrobiota
312_0	0	1	0	0	0	0	Verrucomicrobiota
314_0	0	1	0	0	0	0	Verrucomicrobiota
435_1	0	1	0	1	1	0	Verrucomicrobiota
224_0	0	1	0	0	0	0	WOR-3
249_1	0	1	0	0	1	0	WOR-3
260_1	0	1	0	1	1	1	WOR-3
261_1	0	1	0	0	1	1	WOR-3
506_0	0	1	0	0	0	0	Zixibacteria
300_1	0	0	1	0	0	0	Unclassified
250_0	0	0	1	0	0	0	Unclassified
337_0	0	0	1	0	0	0	Unclassified
340_2	0	0	1	0	0	0	Unclassified
350_1	0	0	1	0	0	0	Unclassified
363_0	0	0	1	0	0	0	Unclassified
37_0	0	0	1	0	0	0	Unclassified
370_0	0	0	1	0	0	0	Unclassified
41_0	0	0	1	0	0	0	Unclassified
29_0	0	0	1	0	0	0	Unclassified
291_0	0	0	1	0	0	0	Unclassified
85_0	0	0	1	0	0	0	VGIX01
130_0	0	0	1	0	0	0	Gemmatimonadota
515_2	0	0	1	0	1	1	Acidobacteriota
61_3	0	0	1	0	0	0	Asgardarchaeota
71_1	0	0	1	0	1	0	Asgardarchaeota
166_4	0	0	1	0	1	0	Chloroflexota
318_0	0	0	1	0	0	0	Chloroflexota
453_0	0	0	1	0	0	0	Desulfobacterota
472_3	0	0	1	0	0	0	Desulfobacterota
683_3	0	0	1	1	1	1	Desulfobacterota
690_1	0	0	1	1	1	1	Desulfobacterota
287_2	0	0	1	1	1	1	Halobacteriota
229_0	0	0	1	0	0	0	Planctomycetota
59_0	0	0	1	0	0	0	Thermoproteota
332_1	0	0	0	1	1	0	Unclassified
115_3	0	0	0	1	0	0	Actinomycetota
364_0	0	0	0	1	0	0	Bacteroidota
136_2	0	0	0	1	0	0	Chloroflexota
141_1	0	0	0	1	1	0	Chloroflexota
164_1	0	0	0	1	1	1	Chloroflexota
689_1	0	0	0	1	1	0	Desulfobacterota
283_3	0	0	0	1	1	0	Halobacteriota
285_1	0	0	0	1	1	1	Halobacteriota
211_0	0	0	0	1	0	0	Planctomycetota
544_1	0	0	0	1	0	1	Pseudomonadota
548_1	0	0	0	1	0	1	Pseudomonadota
554_1	0	0	0	1	1	0	Pseudomonadota
560_1	0	0	0	1	0	1	Pseudomonadota
574_1	0	0	0	1	0	0	Pseudomonadota
608_2	0	0	0	1	0	0	Pseudomonadota
613_1	0	0	0	1	1	1	Pseudomonadota
622_1	0	0	0	1	1	0	Pseudomonadota
674_2	0	0	0	1	1	0	Pseudomonadota
275_3	0	0	0	1	0	0	Thermoplasmatota
203_0	0	0	0	1	0	0	Thermoproteota
14_0	0	0	0	0	1	0	Unclassified
300_2	0	0	0	0	1	0	Unclassified
301_0	0	0	0	0	1	0	Unclassified
325_0	0	0	0	0	1	0	Unclassified
327_2	0	0	0	0	1	0	Unclassified
328_0	0	0	0	0	1	0	Unclassified
329_0	0	0	0	0	1	0	Unclassified
330_0	0	0	0	0	1	0	Unclassified
331_0	0	0	0	0	1	0	Unclassified
333_0	0	0	0	0	1	0	Unclassified
334_0	0	0	0	0	1	0	Unclassified
335_0	0	0	0	0	1	0	Unclassified
336_0	0	0	0	0	1	0	Unclassified
338_0	0	0	0	0	1	0	Unclassified
343_0	0	0	0	0	1	0	Unclassified
349_0	0	0	0	0	1	0	Unclassified
350_2	0	0	0	0	1	0	Unclassified
38_0	0	0	0	0	1	0	Unclassified
265_0	0	0	0	0	1	0	Unclassified
4_0	0	0	0	0	1	0	Unclassified
40_0	0	0	0	0	1	0	Unclassified
42_0	0	0	0	0	1	0	Unclassified
43_0	0	0	0	0	1	0	Unclassified
272_0	0	0	0	0	1	0	Unclassified
49_3	0	0	0	0	1	0	Atribacterota
110_2	0	0	0	0	1	0	Actinomycetota
65_2	0	0	0	0	1	0	Asgardarchaeota
379_3	0	0	0	0	1	0	Bacteroidota
438_0	0	0	0	0	1	0	Bacteroidota
122_2	0	0	0	0	1	0	Chloroflexota
138_2	0	0	0	0	1	0	Chloroflexota
149_0	0	0	0	0	1	0	Chloroflexota
151_3	0	0	0	0	1	0	Chloroflexota
169_2	0	0	0	0	1	0	Chloroflexota
354_0	0	0	0	0	1	0	Cloacimonadota
319_0	0	0	0	0	1	0	Desulfobacterota
455_2	0	0	0	0	1	0	Desulfobacterota
455_3	0	0	0	0	1	0	Desulfobacterota
458_0	0	0	0	0	1	0	Desulfobacterota
470_0	0	0	0	0	1	0	Desulfobacterota
485_4	0	0	0	0	1	0	Desulfobacterota
492_0	0	0	0	0	1	0	Desulfobacterota
500_4	0	0	0	0	1	0	Desulfobacterota
687_0	0	0	0	0	1	0	Desulfobacterota
244_0	0	0	0	0	1	0	Fermentibacterota
283_2	0	0	0	0	1	0	Halobacteriota
131_0	0	0	0	0	1	0	Krumholzibacteriota
668_2	0	0	0	0	1	0	Krumholzibacteriota
268_0	0	0	0	0	1	0	Nanoarchaeota
34_0	0	0	0	0	1	0	Nanoarchaeota
182_0	0	0	0	0	1	0	Patescibacteria
185_1	0	0	0	0	1	1	Patescibacteria
188_0	0	0	0	0	1	0	Patescibacteria
228_0	0	0	0	0	1	0	Planctomycetota
548_2	0	0	0	0	1	0	Pseudomonadota
565_0	0	0	0	0	1	0	Pseudomonadota
574_2	0	0	0	0	1	0	Pseudomonadota
584_2	0	0	0	0	1	0	Pseudomonadota
604_1	0	0	0	0	1	1	Pseudomonadota
605_1	0	0	0	0	1	0	Pseudomonadota
605_2	0	0	0	0	1	0	Pseudomonadota
615_2	0	0	0	0	1	0	Pseudomonadota
617_4	0	0	0	0	1	0	Pseudomonadota
622_2	0	0	0	0	1	0	Pseudomonadota
638_2	0	0	0	0	1	0	Pseudomonadota
640_2	0	0	0	0	1	0	Pseudomonadota
676_2	0	0	0	0	1	0	Pseudomonadota
326_0	0	0	0	0	0	1	Unclassified
543_0	0	0	0	0	0	1	Campylobacterota
153_3	0	0	0	0	0	1	Chloroflexota
457_4	0	0	0	0	0	1	Desulfobacterota
488_0	0	0	0	0	0	1	Desulfobacterota
684_0	0	0	0	0	0	1	Desulfobacterota
290_0	0	0	0	0	0	1	Halobacteriota
104_2	0	0	0	0	0	1	Krumholzibacteriota
597_0	0	0	0	0	0	1	Pseudomonadota
